# Regularly updated benchmark sets for statistically correct evaluations of AlphaFold applications

**DOI:** 10.1101/2024.08.02.606297

**Authors:** Laszlo Dobson, Gábor E. Tusnády, Peter Tompa

**Affiliations:** Institute of Molecular Life Sciences, Research Centre for Natural Sciences, Magyar Tudósok Körútja 2, Budapest, 1117, Hungary; Department of Bioinformatics, Semmelweis University, Tűzoltó u. 7, Budapest, 1094, Hungary; VIB-VUB Center for Structural Biology, Vlaams Instituut voor Biotechnologie (VIB), 1050 Brussels, Belgium; Structural Biology Brussels (SBB), Vrije Universiteit Brussel (VUB), 1050 Brussels, Belgium

**Keywords:** alphafold, benchmark set, data leakage, disordered proteins, structure prediction

## Abstract

AlphaFold2 changed structural biology by providing high-quality structure predictions for all possible proteins. Since its inception, a plethora of applications were built on AlphaFold2, expediting discoveries in virtually all areas related to protein science. In many cases, however, optimism seems to have made scientists forget about data leakage, a serious issue that needs to be addressed when evaluating machine learning methods. Here we provide a rigorous benchmark set that can be used in a broad range of applications built around AlphaFold2/3.

**Graphical abstract:** 

*Key Points:*

- When building applications on AlphaFold, scientists should consider the possibility of data leakage between AlphaFold training set and the independent test set of their method
- BETA provides multiple datasets with structures and sequences that were not used during the training of AlphaFold
- These datasets provide a diverse range of use cases
- The protocol was applied when building a simple disordered prediction method, showing different parameters required to optimize disordered prediction for proteins not used in AlphaFold training
