## Supplementary material for "Regularly updated benchmark sets for statistically correct evaluations of AlphaFold applications": Supplemantary Table 2

### Sheet: all
pLDDT cutoff	TP	FP	FN	TN	Balanced Accuracy	Sensitivity	Specificity	Matthew’s Correlation Coefficient
0	0	0	63678	1235841	0.5	0	1	nan
1	0	0	63678	1235841	0.5	0	1	nan
2	0	0	63678	1235841	0.5	0	1	nan
3	0	0	63678	1235841	0.5	0	1	nan
4	0	0	63678	1235841	0.5	0	1	nan
5	0	0	63678	1235841	0.5	0	1	nan
6	0	0	63678	1235841	0.5	0	1	nan
7	0	0	63678	1235841	0.5	0	1	nan
8	0	0	63678	1235841	0.5	0	1	nan
9	0	0	63678	1235841	0.5	0	1	nan
10	0	1	63678	1235840	0.5	0	0.999999	-0.000199123
11	0	1	63678	1235840	0.5	0	0.999999	-0.000199123
12	0	1	63678	1235840	0.5	0	0.999999	-0.000199123
13	1	1	63677	1235840	0.500007	1.5704e-05	0.999999	0.00259183
14	1	1	63677	1235840	0.500007	1.5704e-05	0.999999	0.00259183
15	1	1	63677	1235840	0.500007	1.5704e-05	0.999999	0.00259183
16	1	3	63677	1235838	0.500007	1.5704e-05	0.999998	0.00163358
17	1	4	63677	1235837	0.500006	1.5704e-05	0.999997	0.00137206
18	5	4	63673	1235837	0.500038	7.85201e-05	0.999997	0.00617539
19	15	5	63663	1235836	0.500116	0.00023556	0.999996	0.0127395
20	48	10	63630	1235831	0.500373	0.000753793	0.999992	0.024096
21	126	16	63552	1235825	0.500983	0.00197871	0.999987	0.040597
22	289	31	63389	1235810	0.502257	0.00453846	0.999975	0.0620961
23	583	68	63095	1235773	0.50455	0.00915544	0.999945	0.0877939
24	1064	110	62614	1235731	0.50831	0.0167091	0.999911	0.119421
25	1843	180	61835	1235661	0.514398	0.0289425	0.999854	0.157678
26	2886	258	60792	1235583	0.522557	0.0453218	0.999791	0.198231
27	4208	363	59470	1235478	0.532894	0.0660825	0.999706	0.239881
28	5738	481	57940	1235360	0.54486	0.0901096	0.999611	0.280645
29	7328	626	56350	1235215	0.557286	0.115079	0.999493	0.317107
30	9032	814	54646	1235027	0.57059	0.141839	0.999341	0.351463
31	10780	975	52898	1234866	0.58425	0.169289	0.999211	0.384191
32	12437	1189	51241	1234652	0.597174	0.195311	0.999038	0.41188
33	14117	1370	49561	1234471	0.610292	0.221694	0.998891	0.438814
34	15677	1592	48001	1234249	0.622452	0.246192	0.998712	0.461691
35	17098	1806	46580	1234035	0.633523	0.268507	0.998539	0.481477
36	18467	2037	45211	1233804	0.644179	0.290006	0.998352	0.499517
37	19763	2275	43915	1233566	0.654259	0.310358	0.998159	0.515813
38	20883	2514	42795	1233327	0.662956	0.327947	0.997966	0.529116
39	21842	2801	41836	1233040	0.67037	0.343007	0.997734	0.539286
40	22720	3049	40958	1232792	0.677164	0.356795	0.997533	0.548644
41	23525	3361	40153	1232480	0.683359	0.369437	0.99728	0.556151
42	24196	3669	39482	1232172	0.688503	0.379974	0.997031	0.561836
43	24813	3957	38865	1231884	0.693231	0.389664	0.996798	0.567
44	25372	4261	38306	1231580	0.697497	0.398442	0.996552	0.571211
45	25881	4637	37797	1231204	0.701342	0.406436	0.996248	0.574025
46	26356	5046	37322	1230795	0.704906	0.413895	0.995917	0.576106
47	26822	5475	36856	1230366	0.708391	0.421213	0.99557	0.577934
48	27282	5930	36396	1229911	0.711819	0.428437	0.995202	0.579501
49	27721	6466	35957	1229375	0.715049	0.435331	0.994768	0.580112
50	28160	7022	35518	1228819	0.718271	0.442225	0.994318	0.580646
51	28606	7642	35072	1228199	0.721523	0.449229	0.993816	0.58081
52	29028	8296	34650	1227545	0.724572	0.455856	0.993287	0.580502
53	29404	9150	34274	1226691	0.727178	0.461761	0.992596	0.578079
54	29781	10011	33897	1225830	0.72979	0.467681	0.991899	0.57584
55	30151	10943	33527	1224898	0.732318	0.473492	0.991145	0.573174
56	30505	11945	33173	1223896	0.734693	0.479051	0.990335	0.570016
57	30857	12976	32821	1222865	0.737039	0.484579	0.9895	0.566873
58	31231	14057	32447	1221784	0.739539	0.490452	0.988626	0.563899
59	31563	15252	32115	1220589	0.741662	0.495666	0.987659	0.559884
60	31900	16507	31778	1219334	0.743801	0.500958	0.986643	0.555825
61	32249	17794	31429	1218047	0.74602	0.506439	0.985602	0.552003
62	32595	19170	31083	1216671	0.74818	0.511872	0.984488	0.547887
63	32936	20699	30742	1215142	0.750239	0.517227	0.983251	0.543123
64	33280	22351	30398	1213490	0.752272	0.522629	0.981914	0.538054
65	33642	24132	30036	1211709	0.754394	0.528314	0.980473	0.532881
66	34017	25998	29661	1209843	0.756583	0.534203	0.978963	0.527814
67	34404	28192	29274	1207649	0.758734	0.540281	0.977188	0.521694
68	34816	30477	28862	1205364	0.761045	0.546751	0.975339	0.51593
69	35211	33004	28467	1202837	0.763124	0.552954	0.973294	0.509383
70	35633	35687	28045	1200154	0.765352	0.559581	0.971123	0.503024
71	36065	38519	27613	1197322	0.767598	0.566365	0.968832	0.496718
72	36499	41468	27179	1194373	0.769813	0.573181	0.966446	0.490521
73	36968	44774	26710	1191067	0.772158	0.580546	0.96377	0.483973
74	37512	48433	26166	1187408	0.774949	0.589089	0.96081	0.477656
75	38038	52336	25640	1183505	0.7775	0.597349	0.957652	0.470987
76	38582	56727	25096	1179114	0.779995	0.605892	0.954098	0.463702
77	39176	61582	24502	1174259	0.782695	0.61522	0.95017	0.456371
78	39772	67054	23906	1168787	0.785161	0.62458	0.945742	0.448222
79	40407	73199	23271	1162642	0.787661	0.634552	0.94077	0.439703
80	41131	80003	22547	1155838	0.790593	0.645922	0.935264	0.431533
81	41867	87968	21811	1147873	0.79315	0.65748	0.928819	0.422051
82	42665	96943	21013	1138898	0.795784	0.670012	0.921557	0.412395
83	43648	107532	20030	1128309	0.799219	0.685449	0.912989	0.402914
84	44665	120118	19013	1115723	0.802112	0.70142	0.902805	0.391986
85	45782	134601	17896	1101240	0.805023	0.718961	0.891086	0.38089
86	46968	151623	16710	1084218	0.807449	0.737586	0.877312	0.368909
87	48236	171309	15442	1064532	0.809441	0.757499	0.861383	0.356545
88	49547	194002	14131	1041839	0.810553	0.778087	0.84302	0.343576
89	50966	220602	12712	1015239	0.810934	0.800371	0.821496	0.330178
90	52411	251762	11267	984079	0.809673	0.823063	0.796283	0.315763
91	53945	288684	9733	947157	0.80678	0.847153	0.766407	0.300601
92	55524	333354	8154	902487	0.801105	0.871949	0.730261	0.283886
93	57066	386434	6612	849407	0.791738	0.896165	0.687311	0.26565
94	58487	448418	5191	787423	0.777818	0.91848	0.637156	0.245908
95	59919	523408	3759	712433	0.758722	0.940969	0.576476	0.224579
96	61131	613931	2547	621910	0.731615	0.960002	0.503228	0.200147
97	62153	723907	1525	511934	0.695145	0.976051	0.414239	0.172339
98	63050	886965	628	348876	0.636218	0.990138	0.282298	0.132632
99	63678	1235786	0	55	0.500022	1	4.45041e-05	0.00147677
100	63678	1235841	0	0	0.5	1	0	nan

### Sheet: beta
pLDDT cutoff	TP	FP	FN	TN	Balanced Accuracy	Sensitivity	Specificity	Matthew’s Correlation Coefficient
0	0	0	1062	8560	0.5	0	1	nan
1	0	0	1062	8560	0.5	0	1	nan
2	0	0	1062	8560	0.5	0	1	nan
3	0	0	1062	8560	0.5	0	1	nan
4	0	0	1062	8560	0.5	0	1	nan
5	0	0	1062	8560	0.5	0	1	nan
6	0	0	1062	8560	0.5	0	1	nan
7	0	0	1062	8560	0.5	0	1	nan
8	0	0	1062	8560	0.5	0	1	nan
9	0	0	1062	8560	0.5	0	1	nan
10	0	0	1062	8560	0.5	0	1	nan
11	0	0	1062	8560	0.5	0	1	nan
12	0	0	1062	8560	0.5	0	1	nan
13	0	0	1062	8560	0.5	0	1	nan
14	0	0	1062	8560	0.5	0	1	nan
15	0	0	1062	8560	0.5	0	1	nan
16	0	0	1062	8560	0.5	0	1	nan
17	0	0	1062	8560	0.5	0	1	nan
18	0	0	1062	8560	0.5	0	1	nan
19	0	1	1062	8559	0.499942	0	0.999883	-0.003591
20	0	5	1062	8555	0.499708	0	0.999416	-0.00803139
21	0	9	1062	8551	0.499474	0	0.998949	-0.0107775
22	0	17	1062	8543	0.499007	0	0.998014	-0.0148184
23	0	41	1062	8519	0.497605	0	0.99521	-0.0230416
24	0	67	1062	8493	0.496086	0	0.992173	-0.0294949
25	1	104	1061	8456	0.494396	0.00094162	0.98785	-0.0338049
26	3	140	1059	8420	0.493235	0.00282486	0.983645	-0.0350394
27	11	178	1051	8382	0.494782	0.0103578	0.979206	-0.0235668
28	12	205	1050	8355	0.493675	0.0112994	0.976051	-0.0266963
29	21	240	1041	8320	0.495868	0.019774	0.971963	-0.0159395
30	29	291	1033	8269	0.496656	0.027307	0.966005	-0.0116884
31	44	321	1018	8239	0.501966	0.0414313	0.9625	0.00644836
32	64	363	998	8197	0.508929	0.0602637	0.957593	0.0271719
33	87	403	975	8157	0.517421	0.0819209	0.952921	0.0496609
34	113	465	949	8095	0.52604	0.106403	0.945678	0.0686801
35	147	518	915	8042	0.538952	0.138418	0.939486	0.0962426
36	195	558	867	8002	0.559214	0.183616	0.934813	0.138173
37	257	603	805	7957	0.585776	0.241996	0.929556	0.188428
38	300	641	762	7919	0.603801	0.282486	0.925117	0.219004
39	331	684	731	7876	0.615885	0.311676	0.920093	0.236427
40	377	726	685	7834	0.635089	0.354991	0.915187	0.265746
41	413	763	649	7797	0.649877	0.388889	0.910864	0.28677
42	445	793	617	7767	0.66319	0.419021	0.90736	0.305448
43	466	829	596	7731	0.670974	0.438795	0.903154	0.313965
44	487	862	575	7698	0.678934	0.458569	0.899299	0.322986
45	504	897	558	7663	0.684893	0.474576	0.89521	0.328525
46	516	924	546	7636	0.688966	0.485876	0.892056	0.331972
47	528	960	534	7600	0.692513	0.497175	0.88785	0.333684
48	543	999	519	7561	0.697297	0.511299	0.883294	0.337056
49	550	1034	512	7526	0.698548	0.517891	0.879206	0.335539
50	557	1066	505	7494	0.699975	0.524482	0.875467	0.334678
51	569	1099	493	7461	0.703697	0.535782	0.871612	0.337227
52	580	1130	482	7430	0.707065	0.546139	0.867991	0.339465
53	589	1165	473	7395	0.709258	0.554614	0.863902	0.339675
54	595	1187	467	7373	0.710798	0.560264	0.861332	0.340082
55	598	1220	464	7340	0.710283	0.563089	0.857477	0.336649
56	605	1256	457	7304	0.711475	0.56968	0.853271	0.33555
57	618	1309	444	7251	0.7145	0.581921	0.847079	0.335901
58	634	1367	428	7193	0.718645	0.596987	0.840304	0.337629
59	645	1418	417	7142	0.720845	0.607345	0.834346	0.337237
60	656	1459	406	7101	0.723629	0.617702	0.829556	0.33843
61	667	1507	395	7053	0.726004	0.62806	0.823949	0.338685
62	687	1559	375	7001	0.732383	0.646893	0.817874	0.344285
63	702	1614	360	6946	0.736233	0.661017	0.811449	0.346306
64	710	1666	352	6894	0.736962	0.66855	0.805374	0.344378
65	721	1718	341	6842	0.739103	0.678908	0.799299	0.344474
66	729	1767	333	6793	0.740008	0.686441	0.793575	0.34317
67	738	1820	324	6740	0.741149	0.694915	0.787383	0.342089
68	753	1884	309	6676	0.744473	0.70904	0.779907	0.343496
69	765	1949	297	6611	0.746326	0.720339	0.772313	0.343051
70	770	2013	292	6547	0.744942	0.725047	0.764836	0.338563
71	780	2079	282	6481	0.745795	0.734463	0.757126	0.337074
72	790	2134	272	6426	0.74729	0.743879	0.750701	0.336957
73	799	2210	263	6350	0.747088	0.752354	0.741822	0.334019
74	804	2296	258	6264	0.744419	0.757062	0.731776	0.327788
75	811	2386	251	6174	0.742458	0.763653	0.721262	0.322595
76	819	2449	243	6111	0.742544	0.771186	0.713902	0.320963
77	830	2529	232	6031	0.74305	0.781544	0.704556	0.319543
78	844	2636	218	5924	0.743392	0.794727	0.692056	0.317461
79	854	2749	208	5811	0.741499	0.804143	0.678855	0.312716
80	865	2866	197	5694	0.739844	0.814501	0.665187	0.308497
81	871	3015	191	5545	0.733966	0.820151	0.64778	0.298831
82	882	3168	180	5392	0.730208	0.830508	0.629907	0.292224
83	894	3343	168	5217	0.725635	0.841808	0.609463	0.284849
84	908	3543	154	5017	0.720544	0.854991	0.586098	0.27721
85	919	3762	143	4798	0.712931	0.865348	0.560514	0.266988
86	933	4007	129	4553	0.705212	0.878531	0.531893	0.257307
87	949	4265	113	4295	0.697675	0.893597	0.501752	0.248642
88	957	4539	105	4021	0.685436	0.90113	0.469743	0.234821
89	971	4851	91	3709	0.673804	0.914313	0.433294	0.222823
90	991	5098	71	3462	0.668792	0.933145	0.404439	0.21945
91	1003	5463	59	3097	0.653122	0.944444	0.361799	0.204399
92	1023	5800	39	2760	0.642853	0.963277	0.32243	0.19712
93	1037	6205	25	2355	0.625788	0.97646	0.275117	0.182705
94	1047	6636	15	1924	0.605321	0.985876	0.224766	0.164547
95	1055	7065	7	1495	0.584029	0.993409	0.17465	0.145093
96	1062	7499	0	1061	0.561974	1	0.123949	0.124
97	1062	7932	0	628	0.536682	1	0.0733645	0.0930741
98	1062	8372	0	188	0.510981	1	0.0219626	0.0497229
99	1062	8560	0	0	0.5	1	0	nan
100	1062	8560	0	0	0.5	1	0	nan
